# A suite of enhancer AAVs and transgenic mouse lines for genetic access to cortical cell types

**DOI:** 10.1101/2024.06.10.597244

**Authors:** Yoav Ben-Simon, Marcus Hooper, Sujatha Narayan, Tanya Daigle, Deepanjali Dwivedi, Sharon W. Way, Aaron Oster, David A. Stafford, John K. Mich, Michael J. Taormina, Refugio A. Martinez, Ximena Opitz-Araya, Jada R. Roth, Shona Allen, Angela Ayala, Trygve E. Bakken, Tyler Barcelli, Stuard Barta, Jacqueline Bendrick, Darren Bertagnolli, Jessica Bowlus, Gabriella Boyer, Krissy Brouner, Brittny Casian, Tamara Casper, Anish B. Chakka, Rushil Chakrabarty, Rebecca K. Chance, Sakshi Chavan, Maxwell Departee, Nicholas Donadio, Nadezhda Dotson, Tom Egdorf, Mariano Gabitto, Jazmin Garcia, Amanda Gary, Molly Gasperini, Jeff Goldy, Bryan B. Gore, Lucas Graybuck, Noah Greisman, Francoise Haeseleer, Carliana Halterman, Olivia Helback, Dirk Hockemeyer, Cindy Huang, Sydney Huff, Avery Hunker, Nelson Johansen, Zoe Juneau, Brian Kalmbach, Shannon Khem, Emily Kussick, Rana Kutsal, Rachael Larsen, Changkyu Lee, Angus Y. Lee, Madison Leibly, Garreck H. Lenz, Elizabeth Liang, Nicholas Lusk, Jocelin Malone, Tyler Mollenkopf, Elyse Morin, Dakota Newman, Lydia Ng, Kiet Ngo, Victoria Omstead, Alana Oyama, Trangthanh Pham, Christina A. Pom, Lydia Potekhina, Shea Ransford, Dean Rette, Christine Rimorin, Dana Rocha, Augustin Ruiz, Raymond E.A. Sanchez, Adriana Sedeno-Cortes, Joshua P. Sevigny, Nadiya Shapovalova, Lyudmila Shulga, Ana R. Sigler, La’ Akea Siverts, Saroja Somasundaram, Kaiya Stewart, Eric Szelenyi, Michael Tieu, Cameron Trader, Cindy T.J. van Velthoven, Miranda Walker, Natalie Weed, Morgan Wirthlin, Toren Wood, Brooke Wynalda, Zizhen Yao, Thomas Zhou, Jeanelle Ariza, Nick Dee, Melissa Reding, Kara Ronellenfitch, Shoaib Mufti, Susan M. Sunkin, Kimberly A. Smith, Luke Esposito, Jack Waters, Bargavi Thyagarajan, Shenqin Yao, Ed S. Lein, Hongkui Zeng, Boaz P. Levi, John Ngai, Jonathan Ting, Bosiljka Tasic

**Affiliations:** Allen Institute for Brain Science, Seattle, WA 98109; University of California, Berkeley, Berkeley, CA 94720; National Institute of Neurological Disorders and Stroke, National Institutes of Health, Bethesda, MD 20892

**Keywords:** Epigenetics, Transcriptomics, Enhancer, Cell type, Neocortex, AAV, Transgenic, Recombinase, Mouse, Human

## Abstract

The mammalian cortex is comprised of cells classified into types according to shared properties. Defining the contribution of each cell type to the processes guided by the cortex is essential for understanding its function in health and disease. We used transcriptomic and epigenomic cortical cell type taxonomies from mouse and human to define marker genes and putative enhancers and created a large toolkit of transgenic lines and enhancer AAVs for selective targeting of cortical cell populations. We report evaluation of fifteen new transgenic driver lines, two new reporter lines, and >800 different enhancer AAVs covering most subclasses of cortical cells. The tools reported here as well as the scaled process of tool creation and modification enable diverse experimental strategies towards understanding mammalian cortex and brain function.
