## Supplementary material for "A suite of enhancer AAVs and transgenic mouse lines for genetic access to cortical cell types": Table_S1_New_transgenic_crosses

### Sheet: Sheet1
Driver	Reporter	Labeling Selectivity (STPT)	Most represented cell type taxon SSv4 ( % total cells)	Double driver	Reporter	Most represented cell type taxon SSv4 ( % total cells)
Slco2a1-P2A-Cre	Ai14	Not as expected	100% Endo	Slco2a1-P2A-Cre; Slc17a7-IRES2-FlpO-neo	Ai224	N/A
Rxfp1-P2A-Cre	Ai14	Non-selective	N/A	Rxfp1-P2A-Cre; Slc17a7-IRES2-FlpO-neo	Ai65	43% L6_IT_VISp_Car3
Npnt-P2A-FlpO	Ai193	More selective than expected	95% L2-3_IT	NA	NA	N/A
Parm1-P2A-Cre	Ai14	Non-selective	N/A	Parm1-P2A-Cre; Slc17a7-IRES2-FlpO-neo	Ai65	N
Sncg-IRES2-FlpO-neo	Ai65F	As expected	79% Sncg	Slc32a1-IRES-Cre; Sncg-IRES2-FlpO	Ai65	87% Sncg
				Slc17a8-IRES2-Cre; Sncg-IRES2-FlpO	Ai65	80% L5-6_NP
Slc17a7-IRES2-FlpO-neo	Ai65F	As expected	100% Glutamatergic	N/A	N/A	N/A
Gpr139-IRES2-FlpO-WPRE	Ai65F	Not as expected	45% L2-3_IT; 45% L6_CT	Ntsr1-Cre_GN220; Gpr139-IRES2-FlpO-WPRE	Ai65	94% L6_CT_VISp_Gpr139
Gpr139-IRES2-FlpO-neo	Ai65F	As expected	92% L6_CT	N/A	N/A	N/A
Ctxn3-IRES2-FlpO-neo	Ai65F	As expected	38% L6_IT_Car3; 29% L6_CT	Ntsr1-Cre_GN220;Ctxn3-IRES2-FlpO-neo	Ai65	77% L6_CT_VISp_Ctxn3_Brinp3; 23% L6_CT_VISp_Ctxn3_Sla
Chrna6-IRES2-FlpO-WPRE-neo	Ai65F	As expected	91% L5_ET	N/A	N/A	Y
Chrna6-IRES2-FlpO-neo	Ai65F	As expected	96% L5_ET	N/A	N/A	N/A
Chrna6-IRES2-FlpO	Ai65F	As expected	100% L5_ET	N/A	N/A	N/A
Lamp5-P2A-FlpO	RCF-EGFP	Less selective than expected	52% L2-3_IT; 3% Lamp5	Slc32a1-IRES-Cre; Lamp5-P2A-FlpO	Ai65	94% Lamp5
Cpne4-P2A-FlpO	Ai65F	Non selective	51% L4-IT	N/A	N/A	N/A
Cplx3-P2A-FlpO	Ai65F	Less selective than expected	45% L6b	N/A	N/A	N/A
Batf3-IRES2-FlpO-WPRE-neo	Ai65F	Less selective than expected	59% L5-IT	N/A	N/A	N/A
Batf3-IRES2-FlpO-neo	Ai65F	Not as expected	67% in L5-IT	N/A	N/A	N/A
Hpse-P2A-Cre	Ai65L	Less selective than expected	16% Sst_Hpse_Cbln4 + Sst_Hpse_Sema3c	Hpse-P2A-Cre; Slc32a1-T2A-FlpO	Ai65	57% Sst_Hpse_Cbln4 + Sst_Hpse_Sema3c
				Hpse-P2A-Cre; Sst-IRES-FlpO	Ai65	N/A
Chodl-P2A-Cre	Ai14	Less selective than expected	NA	Chodl-P2A-Cre; Sst-IRES-FlpO	Ai65	90% Sst_Chodl
