## Supplementary material for "A suite of enhancer AAVs and transgenic mouse lines for genetic access to cortical cell types": Table_S2_Transgenic_lines

### Sheet: Mouse_lines
Driver Lines
#	Line Name	Abbreviation	Originating Lab (Donating Investigator)	Primary Reference	Generation Method	Generation Method, more detail	RRID	Public Repository	Public Repository Stock #	Repository Strain Name	Data available through the Allen Institute Transgenic Portal
1	Batf3-IRES2-FlpO-WPRE-neo	Batf3	Allen Institute for Brain Science	This paper	Knock-in	CRISPR	RRID:IMSR_JAX:034301	The Jackson Laboratory	034301	B6;129S6-Batf3tm1(flpo)Tasic/J
2	Calb2-IRES-Cre	Calb2	Z. Josh Huang	Taniguchi et al., Neuron 2011	Knock-in	IRES	RRID:IMSR_JAX:010774	The Jackson Laboratory	010774	B6(Cg)-Calb2tm1(cre)Zjh/J	Calb2-IRES-Cre Transgenic Characterization
3	Chodl-P2A-Cre	Chodl	John Ngai	This paper	Knock-in	CRISPR-HR	RRID:IMSR_JAX:037333	The Jackson Laboratory	037333	B6.Cg-Chodlem1(cre)Ngai/TasicJ
4	Chrna6-IRES2-FlpO-neo	Chrna6	Allen Institute for Brain Science	This paper	Knock-in	CRISPR	RRID:IMSR_JAX:038953	The Jackson Laboratory	038953	B6.Cg-Chrna6tm2(flpo)Tasic/J
5	Chrna6-IRES2-FlpO-WPRE-neo	Chrna6	Allen Institute for Brain Science	This paper	Knock-in	CRISPR	RRID:IMSR_JAX:034302	The Jackson Laboratory	034302	B6;129S6-Chrna6tm1(flpo)Tasic/J
6	Cplx3-P2A-FlpO	Cplx3	John Ngai	This paper	Knock-in	CRISPR-HR	RRID:IMSR_JAX:037338	The Jackson Laboratory	037338	B6.Cg-Cplx3em1(flpo*)Ngai/TasicJ
7	Cpne4-P2A-FlpO	Cpne4	John Ngai	This paper	Knock-in	CRISPR-HR	RRID:IMSR_JAX:037339	The Jackson Laboratory	037339	B6.Cg-Cpne4em1(flpo*)Ngai/TasicJ
8	Ctxn3-IRES2-FlpO-neo	Ctxn3	Allen Institute for Brain Science	This paper	Knock-in	CRISPR	RRID:IMSR_JAX:034303	The Jackson Laboratory	034303	B6;129S6-Ctxn3em1(flpo)Tasic/J
9	Gpr139-IRES2-FlpO-WPRE	Gpr139	Allen Institute for Brain Science	This paper	Knock-in	CRISPR	RRID:IMSR_JAX:034304	The Jackson Laboratory	034304	B6.129S6-Gpr139tm1.1(flpo)Tasic/J
10	Hpse-P2A-Cre	Hpse	John Ngai	This paper	Knock-in	CRISPR	RRID:IMSR_JAX:037334	The Jackson Laboratory	037334	B6.Cg-Hpseem1(cre)Ngai/TasicJ
11	Lamp5-P2A-FlpO	Lamp5	John Ngai	This paper	Knock-in	CRISPR-HR	RRID:IMSR_JAX:037340	The Jackson Laboratory	037340	B6.Cg-Lamp5em1(flpo*)Ngai/TasicJ
12	Nos1-CreERT2	Nos1	Z. Josh Huang	Taniguchi et al., Neuron 2011	Knock-in	IRES	RRID:IMSR_JAX:014541	The Jackson Laboratory	014541	B6;129S-Nos1tm1.1(cre/ERT2)Zjh/J	Nos1-CreERT2 Transgenic Characterization
13	Npnt-P2A-FlpO	Npnt	John Ngai	This paper	Knock-in	CRISPR-HR	RRID:IMSR_JAX:034305	The Jackson Laboratory	034305	B6;129S4-Npntem1(flpo)Ngai/TasicJ
14	Parm1-P2A-Cre	Parm1	John Ngai	This paper	Knock-in	CRISPR-HR	RRID:IMSR_JAX:037335	The Jackson Laboratory	037335	B6.Cg-Parm1em1(cre)Ngai/TasicJ
24	Pvalb-T2A-FlpO	PvalbF	Allen Institute for Brain Science	Madisen, et al., Neuron 2015	Knock-in	T2A	RRID:IMSR_JAX:022730	The Jackson Laboratory	022730	B6.Cg-Pvalbtm4.1(flpo)Hze/J	Pvalb-T2A-FlpO Transgenic Characterization
16	Rxfp1-P2A-Cre	Rxfp1	John Ngai	This paper	Knock-in	CRISPR	RRID:IMSR_JAX:037336	The Jackson Laboratory	037336	B6.Cg-Rxfp1em1(cre)Ngai/TasicJ
17	Slc17a8-iCre	Slc17a8-iCre	Robert Edwards	Grimes et al., Vis Neurosci 2011	Knock-in	Direct	RRID:IMSR_JAX:018147	The Jackson Laboratory	018147	STOCK Tg(Slc17a8-icre)1Edw/SealJ	Slc17a8-iCre Transgenic Characterization
18	Slc17a8-IRES2-Cre	Slc17a8	Allen Institute for Brain Science	Daigle et al., Cell, 2018	Knock-in	IRES2	RRID:IMSR_JAX:028534	The Jackson Laboratory	028534	B6;129S-Slc17a8tm1.1(cre)Hze/J	Slc17a8-IRES2-Cre Transgenic Characterization
19	Slc17a8-IRES2-Cre-neo	Slc17a8	Allen Institute for Brain Science	This paper	Knock-in	IRES2	RRID:IMSR_JAX:038959	The Jackson Laboratory	038959	B6.Cg-Slc17a8tm1(cre)Hze/J
20	Slc32a1-IRES2-FlpO	Slc32a1	Allen Institute for Brain Science	Daigle et al., Cell, 2018	Knock-in	IRES2	RRID:IMSR_JAX:031331	The Jackson Laboratory	031331	B6.Cg-Slc32a1tm2.1(flpo)Hze/J	Slc32a1-IRES2-FlpO Transgenic Characterization
21	Slc32a1-IRES-Cre	Slc32a1	Bradford Lowell	Tong et al., Nat. Neu. 2008	Knock-in	IRES	RRID:IMSR_JAX:012897	The Jackson Laboratory	012897	STOCK Slc32a1tm1Lowl/J	Slc32a1-IRES-Cre Transgenic Characterization
22	Slc32a1-T2A-FlpO	Slc32a1	Allen Institute for Brain Science	Daigle et al., Cell, 2018	Knock-in	IRES2	RRID:IMSR_JAX:029591	The Jackson Laboratory	029591	B6.Cg-Slc32a1tm1.1(flpo)Hze/J	Slc32a1-T2A-FlpO Transgenic Characterization
23	Slco2a1-P2A-Cre	Slco2a1	John Ngai	This paper	Knock-in	CRISPR-HR	RRID:IMSR_JAX:037337	The Jackson Laboratory	037337	B6.Cg-Slco2a1em1(cre)Ngai/TasicJ
24	Sncg-IRES2-FlpO-neo	Sncg	Allen Institute for Brain Science	This paper	Knock-in	CRISPR	RRID:IMSR_JAX:034424	The Jackson Laboratory	034424	B6;129S6-Sncgem1(flpo)Tasic/J
25	Sst-IRES-Cre	Sst	Z. Josh Huang	Taniguchi et al., Neuron 2011	Knock-in	IRES	RRID:IMSR_JAX:013044	The Jackson Laboratory	013044	STOCK Ssttm2.1(cre)Zjh/J	Sst-IRES-Cre Transgenic Characterization
26	Sst-IRES-FlpO	Sst	Z. Josh Huang	He et al., Neuron, 2016	Knock-in	IRES	RRID:IMSR_JAX:028579	The Jackson Laboratory	028579	STOCK Ssttm3.1(flpo)Zjh/J	Sst-IRES-FlpO Transgenic Characterization
27	Vip-IRES-Cre	Vip	Z. Josh Huang	NIH Neuroscience Blueprint Cre Driver Network, 2009	Knock-in	IRES	RRID:IMSR_JAX:031628	The Jackson Laboratory	031628	B6J.Cg-Viptm1(cre)Zjh/AreckJ	Vip-IRES-Cre Transgenic Characterization
Reporter Lines
#	Line Name	Abbreviation	Originating Lab (Donating Investigator)	Primary Reference	Generation Method	Generation Method, more detail	RRID	Public Repository	Public Repository Stock #	Repository Strain Name	Data available through the Allen Institute Transgenic Portal
1	Ai14(RCL-tdT)	Ai14	Allen Institute for Brain Science	Madisen et al., Nat. Neu. 2010	Knock-in	N/A	RRID:IMSR_JAX:007914	The Jackson Laboratory	007914	B6.Cg-Gt(ROSA)26Sortm14(CAG-tdTomato)Hze/J	Ai14(RCL-tdT) Transgenic Characterization
2	Ai193(TICL-EGFP-WPRE-ICF-tdT-WPRE)-hyg	Ai193	Allen Institute for Brain Science	This paper	Knock-in	N/A	RRID:IMSR_JAX:034111	The Jackson Laboratory	034111	B6;129S6-Igs7tm193(CAG-EGFP,CAG-tdTomato)Tasic/J
3	Ai224(TICL-nls-EGFP-ICF-nls-dT)-hyg	Ai224	Allen Institute for Brain Science	This paper	Knock-in	N/A	RRID:IMSR_JAX:037382	The Jackson Laboratory	037382	B6.Cg-Igs7tm224(CAG-EGFP,CAG-dTomato)Tasic/J
4	Ai65(RCFL-tdT)	Ai65	Allen Institute for Brain Science	Madisen et al., Neuron 2015	Knock-in	N/A	RRID:IMSR_JAX:021875	The Jackson Laboratory	021875	B6;129S-Gt(ROSA)26Sortm65.1(CAG-tdTomato)Hze/J	Ai65(RCFL-tdT) Transgenic Characterization
5	Ai65(RCF-tdT)	Ai65F	Allen Institute for Brain Science	Daigle et al., Cell, 2018	Knock-in	N/A	RRID:IMSR_JAX:032864	The Jackson Laboratory	032864	B6.Cg-Gt(ROSA)26Sortm65.2(CAG-tdTomato)Hze/J	Ai65F Transgenic Characterization
6	RCE-FRT	RCF-EGFP	Gord Fishell	Sousa VH et al., Cereb Cortex, 2009	Knock-in	N/A	RRID:MMRRC_032038-JAX	MMRC	032038	STOCK Gt(ROSA)26Sortm1.2(CAG-EGFP)Fsh/Mmjax
7	RCFL-H2B-EGFP	RCFL-H2B-EGFP	Z. Josh Huang	He et al., Neuron,2016	Knock-in	N/A	RRID:IMSR_JAX:028581	The Jackson Laboratory	028581	B6;129S4-Gt(ROSA)26Sortm2(CAG-HIST1H2BB/EGFP)Zjh/J
8	RCL-H2B-EGFP	RCL-H2B-EGFP	Z. Josh Huang	Mathos et al., Nature, 2021	Knock-in	N/A	RRID:IMSR_JAX:036761	The Jackson Laboratory	036761	B6.Cg-Gt(ROSA)26Sortm8(CAG-HIST1H2BB/EGFP)Zjh/J
