## Supplementary material for "A suite of enhancer AAVs and transgenic mouse lines for genetic access to cortical cell types": Table_S4_Enhancers

### Sheet: Enhancer_numbers_list
	Enhancer_ID	Enhancer Alias	Species	type	STPT	SSV4	bashed_version	Recombinase	ICV	Original publication
1	AiE0007m		Mouse	regular	Yes	No	No	No	No	This paper
2	AiE0019h	eHGT_019h	Human	regular	Yes	Yes	No	No	No	Mich et al. Cell Reports 2021
3	AiE0019m		Mouse	regular	No	Yes	No	No	No	This paper
4	AiE0025h		Human	regular	No	Yes	No	No	No	This paper
5	AiE0025m		Mouse	regular	Yes	Yes	No	No	No	This paper
6	AiE0031m		Mouse	regular	Yes	No	No	No	No	This paper
7	AiE0049m		Mouse	regular	Yes	No	No	No	No	This paper
8	AiE0058h	eHGT_058h	Human	regular	Yes	Yes	Yes	No	No	Mich et al. Cell Reports 2021
9	AiE0058m		Mouse	regular	Yes	No	Yes	No	No	This paper
10	AiE0064h	eHGT_064h	Human	regular	Yes	Yes	Yes	No	No	Mich et al. Cell Reports 2021
11	AiE0066h		Human	regular	No	No	No	No	No	This paper
12	AiE0071h		Human	regular	Yes	Yes	Yes	No	No	This paper
13	AiE0077h		Human	regular	Yes	No	Yes	No	Yes	This paper
14	AiE0079h	eHGT_079h	Human	regular	Yes	Yes	No	No	No	Mich et al. Cell Reports 2021
15	AiE0082h	eHGT_082h	Human	regular	Yes	Yes	Yes	No	No	Mich et al. Cell Reports 2021
16	AiE0086h		Human	regular	Yes	Yes	Yes	No	No	This paper
17	AiE0096h		Human	regular	Yes	Yes	No	No	No	This paper
18	AiE0097m		Mouse	regular	Yes	Yes	No	No	No	This paper
19	AiE0098h		Human	regular	No	Yes	No	No	No	This paper
20	AiE0104m		Mouse	regular	Yes	Yes	No	No	No	This paper
21	AiE0127m		Mouse	regular	Yes	No	No	No	Yes	This paper
22	AiE0128h	eHGT_128h	Human	regular	Yes	Yes	Yes	Yes	No	Mich et al. Cell Reports 2021
23	AiE0140h	eHGT_140h	Human	regular	Yes	Yes	Yes	Yes	No	Mich et al. Cell Reports 2021
24	AiE0170h		Human	regular	Yes	Yes	Yes	Yes	Yes	This paper
25	AiE0174h		Human	regular	No	Yes	No	No	No	This paper
26	AiE0194h		Human	regular	No	No	No	No	No	This paper
27	AiE0195h		Human	regular	No	No	No	No	No	This paper
28	AiE0219h		Human	regular	No	Yes	Yes	Yes	Yes	This paper
29	AiE0226h		Human	regular	Yes	No	Yes	No	Yes	This paper
30	AiE0254h		Human	regular	No	No	No	No	No	This paper
31	AiE0277h		Human	regular	No	No	No	No	No	This paper
32	AiE0324m		Mouse	regular	No	No	No	No	Yes	This paper
33	AiE0328h		Human	regular	No	No	No	No	No	This paper
34	AiE0329h		Human	regular	No	No	No	No	No	This paper
35	AiE0330h		Human	regular	No	No	No	No	Yes	This paper
36	AiE0340m		Mouse	regular	No	No	No	No	No	This paper
37	AiE0344m		Mouse	regular	No	No	No	No	No	This paper
38	AiE0345m		Mouse	regular	No	No	No	No	No	This paper
39	AiE0346m		Mouse	regular	No	No	No	No	No	This paper
40	AiE0353h		Human	regular	No	No	No	No	No	This paper
41	AiE0354h	eHGT_354h	Human	regular	Yes	Yes	Yes	Yes	Yes	Lee et al., Science, 2023
42	AiE0354m		Mouse	regular	Yes	Yes	Yes	No	Yes	This paper
43	AiE0356h		Human	regular	Yes	Yes	Yes	No	No	This paper
44	AiE0357h		Human	regular	Yes	Yes	Yes	No	No	This paper
45	AiE0358h		Human	regular	No	No	No	No	No	This paper
46	AiE0359h	eHGT_359h	Human	regular	Yes	Yes	Yes	No	Yes	Mich et al. Cell Reports 2021
47	AiE0361h	eHGT_361h	Human	regular	Yes	No	No	No	No	Mich et al. BioRxiv, 2023
48	AiE0362m		Mouse	regular	Yes	No	No	No	No	This paper
49	AiE0363h		Human	regular	No	No	No	No	No	This paper
50	AiE0364h	eHGT_364h	Human	regular	No	No	No	No	No	Mich et al. BioRxiv, 2023
51	AiE0365h		Human	regular	No	No	No	No	No	This paper
52	AiE0370m		Mouse	regular	Yes	No	Yes	No	No	This paper
53	AiE0371h	eHGT_371h	Human	regular	Yes	No	No	No	No	Mich et al. BioRxiv, 2023
54	AiE0373m	eHGT_373m	Mouse	regular	No	Yes	Yes	No	No	Mich et al. BioRxiv, 2023
55	AiE0374h	eHGT_374h	Human	regular	Yes	No	No	No	No	Mich et al. BioRxiv, 2023
56	AiE0374m	eHGT_374m	Mouse	regular	Yes	Yes	Yes	No	No	Mich et al. BioRxiv, 2023
57	AiE0375m	eHGT_375m	Mouse	regular	Yes	No	Yes	No	No	Mich et al. BioRxiv, 2023
58	AiE0376h	eHGT_376h	Human	regular	No	Yes	No	No	No	Mich et al. BioRxiv, 2023
59	AiE0376m	eHGT_376m	Mouse	regular	Yes	No	No	No	No	Mich et al. BioRxiv, 2023
60	AiE0377m	eHGT_377m	Mouse	regular	Yes	No	No	No	No	Mich et al. BioRxiv, 2023
61	AiE0378m	eHGT_378m	Mouse	regular	No	No	No	No	No	Mich et al. BioRxiv, 2023
62	AiE0380h	eHGT_380h	Human	regular	Yes	Yes	Yes	No	No	Mich et al. BioRxiv, 2023
63	AiE0381h	eHGT_381h	Human	regular	Yes	No	No	No	No	Mich et al. BioRxiv, 2023
64	AiE0385h	eHGT_385h	Human	regular	Yes	No	No	No	No	Mich et al. BioRxiv, 2023
65	AiE0385m	eHGT_385m	Mouse	regular	Yes	Yes	No	No	No	Mich et al. BioRxiv, 2023
66	AiE0386h	eHGT_386h	Human	regular	No	No	No	No	No	Mich et al. BioRxiv, 2023
67	AiE0386m	eHGT_386m	Mouse	regular	No	Yes	No	No	No	Mich et al. BioRxiv, 2023
68	AiE0387h	eHGT_387h	Human	regular	Yes	No	No	No	No	Mich et al. BioRxiv, 2023
69	AiE0387m	eHGT_387m	Mouse	regular	Yes	Yes	Yes	No	Yes	Mich et al. BioRxiv, 2023
70	AiE0389h	eHGT_389h	Human	regular	No	No	No	No	No	Mich et al. BioRxiv, 2023
71	AiE0389m	eHGT_389m	Mouse	regular	No	No	No	No	No	Mich et al. BioRxiv, 2023
72	AiE0390h	eHGT_390h	Human	regular	Yes	Yes	Yes	Yes	No	Mich et al. BioRxiv, 2023
73	AiE0390m	eHGT_390m	Mouse	regular	Yes	Yes	Yes	No	No	Mich et al. BioRxiv, 2023
74	AiE0391h	eHGT_391h	Human	regular	Yes	Yes	No	No	No	Mich et al. BioRxiv, 2023
75	AiE0395h	eHGT_395h	Human	regular	Yes	Yes	No	No	No	Mich et al. BioRxiv, 2023
76	AiE0395m	eHGT_395m	Mouse	regular	Yes	No	No	No	No	Mich et al. BioRxiv, 2023
77	AiE0396h	eHGT_396h	Human	regular	No	Yes	No	No	No	Mich et al. BioRxiv, 2023
78	AiE0396m	eHGT_396m	Mouse	regular	No	No	No	No	No	Mich et al. BioRxiv, 2023
79	AiE0397h	eHGT_397h	Human	regular	No	No	No	No	No	Mich et al. BioRxiv, 2023
80	AiE0397m	eHGT_397m	Mouse	regular	Yes	Yes	No	No	No	Mich et al. BioRxiv, 2023
81	AiE0398h	eHGT_398h	Human	regular	No	No	No	No	No	Mich et al. BioRxiv, 2023
82	AiE0398m	eHGT_398m	Mouse	regular	No	No	No	No	No	Mich et al. BioRxiv, 2023
83	AiE0400h	eHGT_400h	Human	regular	Yes	Yes	No	No	No	Mich et al. BioRxiv, 2023
84	AiE0400m	eHGT_400m	Mouse	regular	Yes	No	No	No	No	Mich et al. BioRxiv, 2023
85	AiE0401h	eHGT_401h	Human	regular	Yes	Yes	Yes	No	No	Mich et al. BioRxiv, 2023
86	AiE0402m	eHGT_402m	Mouse	regular	No	No	No	No	No	Mich et al. BioRxiv, 2023
87	AiE0403h	eHGT_403h	Human	regular	Yes	Yes	No	No	No	Mich et al. BioRxiv, 2023
88	AiE0404h	eHGT_404h	Human	regular	Yes	No	No	No	No	Mich et al. BioRxiv, 2023
89	AiE0405m	eHGT_405m	Mouse	regular	Yes	No	No	No	No	Mich et al. BioRxiv, 2023
90	AiE0407h	eHGT_407h	Human	regular	Yes	No	No	No	No	Mich et al. BioRxiv, 2023
91	AiE0409h	eHGT_409h	Human	regular	Yes	Yes	Yes	No	No	Mich et al. BioRxiv, 2023
92	AiE0409m	eHGT_409m	Mouse	regular	Yes	No	No	No	No	Mich et al. BioRxiv, 2023
93	AiE0410h	eHGT_410h	Human	regular	Yes	Yes	Yes	No	No	Mich et al. BioRxiv, 2023
94	AiE0410m	eHGT_410m	Mouse	regular	Yes	Yes	Yes	Yes	Yes	Mich et al. BioRxiv, 2023
95	AiE0451m	eHGT_451m	Mouse	regular	Yes	Yes	Yes	No	No	Graybuck, Daigle, et al., 2021
96	AiE0452m		Mouse	regular	Yes	No	Yes	No	No	This paper
97	AiE0453m	eHGT_453m	Mouse	regular	Yes	Yes	Yes	No	No	Graybuck, Daigle, et al., 2021
98	AiE0454m		Mouse	regular	No	No	No	No	No	This paper
99	AiE0455m		Mouse	regular	No	No	No	No	No	This paper
100	AiE0456m		Mouse	regular	Yes	Yes	Yes	No	No	This paper
101	AiE0457h		Human	regular	Yes	No	No	No	No	This paper
102	AiE0457m		Mouse	regular	Yes	No	No	No	No	This paper
103	AiE0458m		Mouse	regular	Yes	Yes	Yes	Yes	No	This paper
104	AiE0459m	eHGT_459m	Mouse	regular	Yes	Yes	Yes	Yes	No	Graybuck, Daigle, et al., 2021
105	AiE0460m	eHGT_460m	Mouse	regular	Yes	No	Yes	No	No	Graybuck, Daigle, et al., 2021
106	AiE0461m		Mouse	regular	Yes	Yes	Yes	No	No	This paper
107	AiE0462m	eHGT_462m	Mouse	regular	Yes	No	Yes	No	No	Graybuck, Daigle, et al., 2021
108	AiE0463m		Mouse	regular	Yes	Yes	No	No	No	This paper
109	AiE0464m		Mouse	regular	Yes	Yes	Yes	No	No	This paper
110	AiE0467m		Mouse	regular	Yes	No	No	No	No	This paper
111	AiE0468m		Mouse	regular	Yes	Yes	Yes	No	No	This paper
112	AiE0469m		Mouse	regular	No	No	No	No	No	This paper
113	AiE0471m		Mouse	regular	No	No	No	No	No	This paper
114	AiE0475m		Mouse	regular	Yes	Yes	Yes	Yes	Yes	This paper
115	AiE0476m		Mouse	regular	Yes	Yes	Yes	No	No	This paper
116	AiE0479m		Mouse	regular	Yes	No	No	No	No	This paper
117	AiE0480m		Mouse	regular	Yes	No	No	No	No	This paper
118	AiE0486m		Mouse	regular	Yes	No	Yes	No	No	This paper
119	AiE0492m		Mouse	regular	No	No	No	No	Yes	This paper
120	AiE0496m	eHGT_496m	Mouse	regular	No	No	No	No	No	Mich et al. BioRxiv, 2023
121	AiE0497m	eHGT_497m	Mouse	regular	No	No	No	No	No	Mich et al. BioRxiv, 2023
122	AiE0509h		Human	regular	No	No	No	No	No	This paper
123	AiE0510h		Human	regular	No	No	No	No	No	This paper
124	AiE0511h		Human	regular	No	No	No	No	No	This paper
125	AiE0512h		Human	regular	Yes	No	Yes	No	Yes	This paper
126	AiE0516h		Human	regular	No	No	No	No	No	This paper
127	AiE0519h		Human	regular	Yes	Yes	Yes	No	Yes	This paper
128	AiE0522h		Human	regular	No	Yes	No	No	Yes	This paper
129	AiE0523h		Human	regular	Yes	No	No	No	No	This paper
130	AiE0524m		Mouse	regular	No	No	No	No	No	This paper
131	AiE0528h		Human	regular	Yes	Yes	Yes	No	Yes	This paper
132	AiE0529h		Human	regular	No	No	No	No	Yes	This paper
133	AiE0536h		Human	regular	Yes	No	No	No	Yes	This paper
134	AiE0544h		Human	regular	No	No	No	No	No	This paper
135	AiE0546h		Human	regular	No	No	No	No	No	This paper
136	AiE0548h		Human	regular	Yes	No	No	No	No	This paper
137	AiE0549h		Human	regular	No	No	No	No	No	This paper
138	AiE0550h		Human	regular	No	No	No	No	No	This paper
139	AiE0551h		Human	regular	No	No	No	No	No	This paper
140	AiE0552h		Human	regular	Yes	Yes	No	No	No	This paper
141	AiE0571m		Mouse	regular	No	No	No	No	No	This paper
142	AiE0572h		Human	regular	No	No	No	No	No	This paper
143	AiE0577h		Human	regular	Yes	No	Yes	No	No	This paper
144	ExE0580m	E2	Mouse	regular	No	No	No	No	No	Vormstein-Schneider et al., Nat. Neurosci, 2020
145	ExE0581m	E5	Mouse	regular	No	No	No	No	No	Vormstein-Schneider et al., Nat. Neurosci, 2020
146	ExE0582m	E6	Mouse	regular	No	No	No	Yes	Yes	Vormstein-Schneider et al., Nat. Neurosci, 2020
147	AiE0583m		Mouse	regular	Yes	No	No	No	No	This paper
148	AiE0584m		Mouse	regular	No	No	No	No	No	This paper
149	AiE0588m		Mouse	regular	Yes	No	No	No	No	This paper
150	AiE0589m		Mouse	regular	Yes	No	No	No	No	This paper
151	AiE0590m		Mouse	regular	Yes	No	No	No	No	This paper
152	AiE0592m		Mouse	regular	No	No	No	No	No	This paper
153	AiE0597m		Mouse	regular	No	No	No	No	No	This paper
154	AiE0600m		Mouse	regular	Yes	Yes	Yes	Yes	No	This paper
155	AiE0603m	eHGT_603m	Mouse	regular	Yes	No	Yes	No	Yes	Hunker et al., BioRxiv, 2024
156	AiE0604m		Mouse	regular	Yes	Yes	No	No	No	This paper
157	AiE0605m		Mouse	regular	No	No	No	No	No	This paper
158	ExE0637m	GRE44	Mouse	regular	No	No	Yes	No	Yes	Hrvatin et al., eLife, 2019
159	ExE0638m	GRE12	Mouse	regular	No	No	Yes	No	Yes	Hrvatin et al., eLife, 2019
160	ExE0639m	GRE22	Mouse	regular	No	No	No	No	No	Hrvatin et al., eLife, 2019
161	AiE0641m	eHGT_641m	Mouse	regular	Yes	Yes	Yes	Yes	No	Mich et al. BioRxiv, 2023
162	AiE0642m	eHGT_642m	Mouse	regular	No	No	No	No	No	Mich et al. BioRxiv, 2023
163	AiE0647m		Mouse	regular	Yes	Yes	Yes	No	No	This paper
164	AiE0648h		Human	regular	No	No	No	No	Yes	This paper
165	AiE0649h		Human	regular	Yes	Yes	No	No	No	This paper
166	AiE0650h		Human	regular	No	No	No	No	No	This paper
167	AiE0651m		Mouse	regular	Yes	No	No	No	No	This paper
168	AiE0652m		Mouse	regular	No	No	No	No	No	This paper
169	AiE0654m		Mouse	regular	No	No	No	No	No	This paper
170	AiE0655m		Mouse	regular	No	No	No	No	No	This paper
171	AiE0656m		Mouse	regular	No	No	No	No	No	This paper
172	AiE0659m		Mouse	regular	No	No	No	No	Yes	This paper
173	AiE0660m		Mouse	regular	No	No	No	No	No	This paper
174	AiE0661m		Mouse	regular	Yes	No	No	No	No	This paper
175	AiE0662m		Mouse	regular	Yes	No	No	No	No	This paper
176	AiE0663m		Mouse	regular	No	No	No	No	No	This paper
177	AiE0664m		Mouse	regular	Yes	No	No	No	No	This paper
178	AiE0665m		Mouse	regular	Yes	No	No	No	No	This paper
179	AiE0667m		Mouse	regular	Yes	Yes	No	No	No	This paper
180	AiE0668m		Mouse	regular	No	No	No	No	No	This paper
181	AiE0669m		Mouse	regular	No	No	No	No	No	This paper
182	AiE0670m		Mouse	regular	Yes	Yes	No	No	No	This paper
183	AiE0671m		Mouse	regular	Yes	No	Yes	No	Yes	This paper
184	AiE0674m		Mouse	regular	Yes	Yes	No	No	No	This paper
185	AiE0675m		Mouse	regular	Yes	Yes	Yes	Yes	No	This paper
186	AiE0677m		Mouse	regular	No	No	No	No	No	This paper
187	AiE0678m		Mouse	regular	No	No	No	No	No	This paper
188	AiE0679m		Mouse	regular	No	No	No	No	No	This paper
189	AiE0680m		Mouse	regular	Yes	Yes	No	No	No	This paper
190	AiE0681m		Mouse	regular	No	No	No	No	No	This paper
191	AiE0682h		Human	regular	Yes	Yes	Yes	Yes	Yes	This paper
192	AiE0692h		Human	regular	No	No	No	No	No	This paper
193	AiE0693h		Human	regular	Yes	No	No	No	No	This paper
194	AiE0696m		Mouse	regular	Yes	No	No	No	No	This paper
195	AiE0697m		Mouse	regular	No	No	No	No	No	This paper
196	AiE0698m		Mouse	regular	No	No	No	No	No	This paper
197	AiE0699m		Mouse	regular	No	No	No	No	No	This paper
198	AiE0700m		Mouse	regular	Yes	No	No	No	No	This paper
199	AiE0701m		Mouse	regular	No	No	No	No	No	This paper
200	AiE0702m		Mouse	regular	No	No	No	No	No	This paper
201	AiE0703m		Mouse	regular	Yes	No	No	No	No	This paper
202	AiE0705m		Mouse	regular	Yes	No	No	No	No	This paper
203	AiE0708m		Mouse	regular	No	No	No	No	No	This paper
204	AiE0709m		Mouse	regular	No	No	No	No	No	This paper
205	AiE0710m		Mouse	regular	Yes	Yes	Yes	No	No	This paper
206	AiE0711h		Human	regular	No	No	No	No	No	This paper
207	AiE0713h		Human	regular	No	No	No	No	No	This paper
208	AiE0714h		Human	regular	No	No	No	No	No	This paper
209	AiE0715h		Human	regular	Yes	No	No	No	No	This paper
210	AiE0716h		Human	regular	No	No	No	No	No	This paper
211	AiE0717h		Human	regular	Yes	No	No	No	No	This paper
212	AiE0719h		Human	regular	Yes	No	No	No	No	This paper
213	AiE0720h		Human	regular	Yes	Yes	No	No	No	This paper
214	AiE0723m		Mouse	regular	No	No	No	No	No	This paper
215	AiE0724m		Mouse	regular	Yes	Yes	Yes	Yes	No	This paper
216	AiE0725m		Mouse	regular	Yes	No	No	No	No	This paper
217	AiE0726m		Mouse	regular	No	No	No	No	No	This paper
218	AiE0727m		Mouse	regular	No	No	No	No	No	This paper
219	AiE0729m		Mouse	regular	No	No	No	No	No	This paper
220	AiE0730m		Mouse	regular	No	No	No	No	No	This paper
221	AiE0731m		Mouse	regular	No	No	No	No	No	This paper
222	AiE0732h		Human	regular	No	No	No	No	No	This paper
223	AiE0733m	eHGT_733m	Mouse	regular	No	No	No	No	No	Mich et al. BioRxiv, 2023
224	AiE0734m		Mouse	regular	No	No	No	No	Yes	This paper
225	AiE0753m		Mouse	regular	No	No	No	No	No	This paper
226	AiE0754m		Mouse	regular	No	No	No	No	No	This paper
227	AiE0755m		Mouse	regular	No	Yes	No	No	No	This paper
228	AiE0758m		Mouse	regular	No	No	No	No	No	This paper
229	AiE0759m		Mouse	regular	Yes	No	No	No	No	This paper
230	AiE0762m		Mouse	regular	No	Yes	No	No	Yes	This paper
231	AiE0765m		Mouse	regular	No	No	No	No	No	This paper
232	AiE0766m		Mouse	regular	Yes	No	No	No	No	This paper
233	AiE0767m		Mouse	regular	No	No	No	No	No	This paper
234	AiE0768m		Mouse	regular	Yes	No	No	No	No	This paper
235	AiE0770m		Mouse	regular	Yes	Yes	Yes	No	No	This paper
236	AiE0772m		Mouse	regular	Yes	No	Yes	No	No	This paper
237	AiE0773m		Mouse	regular	No	No	No	No	No	This paper
238	AiE0774m		Mouse	regular	Yes	No	Yes	No	No	This paper
239	AiE0778m		Mouse	regular	No	No	No	No	No	This paper
240	AiE0790h		Human	regular	No	No	No	No	No	This paper
241	AiE0808m		Mouse	regular	No	No	No	No	No	This paper
242	AiE0809m		Mouse	regular	No	No	No	No	No	This paper
243	ExE0815m	E22	Mouse	regular	No	No	No	No	No	Vormstein-Schneider et al., Nat. Neurosci, 2020
244	ExE0816m	E29	Mouse	regular	No	No	No	No	No	Vormstein-Schneider et al., Nat. Neurosci, 2020
245	AiE0875m		Mouse	regular	No	No	No	No	No	This paper
246	AiE0887m		Mouse	regular	No	No	No	No	No	This paper
247	AiE0890m		Mouse	regular	No	No	No	No	No	This paper
248	AiE0891m		Mouse	regular	No	No	No	No	No	This paper
249	AiE0892m		Mouse	regular	No	No	No	No	No	This paper
250	AiE0923m		Mouse	regular	No	No	No	No	No	This paper
251	AiE0924m		Mouse	regular	No	No	No	No	No	This paper
252	AiE0925m		Mouse	regular	No	No	No	No	No	This paper
253	AiE0926m		Mouse	regular	Yes	No	No	No	No	This paper
254	AiE0940m		Mouse	regular	Yes	Yes	No	No	No	This paper
255	AiE0941m		Mouse	regular	Yes	No	No	No	No	This paper
256	AiE0942m		Mouse	regular	No	No	No	No	No	This paper
257	AiE0943m		Mouse	regular	No	No	No	No	No	This paper
258	AiE0944m		Mouse	regular	No	No	No	No	No	This paper
259	AiE0945m		Mouse	regular	No	No	No	No	No	This paper
260	AiE0946m		Mouse	regular	No	No	No	No	No	This paper
261	AiE0947m		Mouse	regular	Yes	No	No	No	No	This paper
262	AiE0948m		Mouse	regular	No	No	No	No	No	This paper
263	AiE0963m		Mouse	regular	Yes	No	No	No	No	This paper
264	AiE0964m		Mouse	regular	No	No	No	No	No	This paper
265	AiE0966m		Mouse	regular	No	No	No	No	No	This paper
266	AiE0967m		Mouse	regular	No	No	No	No	No	This paper
267	AiE0968m		Mouse	regular	No	No	No	No	No	This paper
268	AiE0969m		Mouse	regular	No	No	No	No	No	This paper
269	AiE0970m		Mouse	regular	Yes	Yes	No	No	No	This paper
270	AiE0972h		Human	regular	No	No	No	No	No	This paper
271	AiE0973h		Human	regular	No	No	No	No	No	This paper
272	AiE0974h		Human	regular	No	No	No	No	No	This paper
273	AiE0975h		Human	regular	No	No	No	No	No	This paper
274	AiE0976h		Human	regular	Yes	No	No	No	No	This paper
275	AiE0977h		Human	regular	No	No	No	No	No	This paper
276	AiE0978h		Human	regular	No	No	No	No	No	This paper
277	AiE0979h		Human	regular	No	No	No	No	No	This paper
278	AiE0980h		Human	regular	Yes	No	No	No	No	This paper
279	AiE0981h		Human	regular	No	No	No	No	No	This paper
280	AiE0982h		Human	regular	Yes	No	No	No	No	This paper
281	AiE0983h		Human	regular	No	Yes	No	No	No	This paper
282	AiE0984h		Human	regular	Yes	No	No	No	No	This paper
283	AiE0985h		Human	regular	No	No	No	No	No	This paper
284	AiE0986h		Human	regular	No	No	No	No	No	This paper
285	AiE1007h		Human	regular	Yes	No	No	No	No	This paper
286	AiE1008h		Human	regular	Yes	No	No	No	No	This paper
287	AiE1009h		Human	regular	No	No	No	No	No	This paper
288	AiE1010h		Human	regular	No	No	No	No	No	This paper
289	AiE1011h		Human	regular	No	No	No	No	No	This paper
290	AiE1012h		Human	regular	No	No	No	No	No	This paper
291	AiE1013h		Human	regular	No	No	No	No	No	This paper
292	AiE1014h		Human	regular	Yes	No	Yes	No	No	This paper
293	AiE1015h		Human	regular	Yes	No	No	No	No	This paper
294	AiE1016h		Human	regular	No	No	No	No	No	This paper
295	AiE1017h		Human	regular	No	No	No	No	No	This paper
296	AiE1018h		Human	regular	No	No	No	No	No	This paper
297	AiE1019h		Human	regular	No	No	No	No	No	This paper
298	AiE1020h		Human	regular	No	No	No	No	No	This paper
299	AiE1021h		Human	regular	Yes	Yes	No	No	No	This paper
300	AiE1035m		Mouse	regular	No	No	No	No	No	This paper
301	AiE1036m		Mouse	regular	No	No	No	No	No	This paper
302	AiE1037m		Mouse	regular	Yes	No	No	No	No	This paper
303	AiE1115m		Mouse	regular	No	No	No	No	No	This paper
304	AiE1116m		Mouse	regular	No	No	No	No	No	This paper
305	AiE1117m		Mouse	regular	No	No	Yes	No	No	This paper
306	AiE1118m		Mouse	regular	No	No	No	No	No	This paper
307	AiE1123m		Mouse	regular	No	No	No	No	No	This paper
308	AiE1124m		Mouse	regular	No	No	No	No	No	This paper
309	AiE1125m		Mouse	regular	No	No	No	No	No	This paper
310	AiE1126m		Mouse	regular	No	No	No	No	No	This paper
311	AiE1313m		Mouse	regular	No	No	No	No	No	This paper
312	AiE1338m		Mouse	regular	Yes	No	No	No	No	This paper
313	AiE1355m		Mouse	regular	Yes	No	No	No	No	This paper
314	AiE1381m		Mouse	regular	No	No	No	No	No	This paper
315	AiE1388h		Human	regular	No	No	No	No	Yes	This paper
316	AiE1389h		Human	regular	No	No	No	No	No	This paper
317	AiE1391h		Human	regular	No	No	No	No	Yes	This paper
318	AiE1404m		Mouse	regular	Yes	No	No	No	No	This paper
319	AiE2004m	Mscre4, MGT_E4	Mouse	regular	Yes	Yes	Yes	No	Yes	Graybuck, Daigle, et al., 2021
320	AiE2016m	Mscre16, MGT_E16	Mouse	regular	Yes	Yes	Yes	Yes	No	Graybuck, Daigle, et al., 2021
321	AiE2036m		Mouse	regular	No	Yes	No	Yes	No	This paper
322	AiE2051m		Mouse	regular	Yes	Yes	Yes	Yes	No	This paper
323	AiE2088m		Mouse	regular	Yes	No	No	No	Yes	This paper
324	AiE2090m		Mouse	regular	No	No	No	No	No	This paper
325	AiE2093m		Mouse	regular	No	No	No	No	No	This paper
326	AiE2098m		Mouse	regular	Yes	Yes	No	Yes	No	This paper
327	AiE2103m		Mouse	regular	Yes	Yes	No	Yes	No	This paper
328	AiE2104m		Mouse	regular	Yes	Yes	No	Yes	No	This paper
329	AiE2112m		Mouse	regular	No	No	Yes	No	No	This paper
330	AiE2113m		Mouse	regular	No	No	No	No	No	This paper
331	AiE2114m		Mouse	regular	Yes	Yes	Yes	Yes	No	This paper
332	AiE2115m		Mouse	regular	No	No	No	No	No	This paper
333	AiE2116m		Mouse	regular	Yes	Yes	Yes	Yes	No	This paper
334	AiE2117m	MGT_E117	Mouse	regular	Yes	No	No	No	No	Mich et al. BioRxiv, 2023
335	AiE2118m	MGT_E118	Mouse	regular	Yes	No	Yes	No	No	Mich et al. BioRxiv, 2023
336	AiE2119m	MGT_E119	Mouse	regular	Yes	No	No	No	No	Mich et al. BioRxiv, 2023
337	AiE2120m	MGT_E120	Mouse	regular	Yes	No	No	No	No	Mich et al. BioRxiv, 2023
338	AiE2121m	MGT_E121	Mouse	regular	Yes	No	No	No	No	Mich et al. BioRxiv, 2023
339	AiE2122m	MGT_E122	Mouse	regular	Yes	No	No	No	No	Mich et al. BioRxiv, 2023
340	AiE2123m	MGT_E123	Mouse	regular	Yes	No	No	No	No	Mich et al. BioRxiv, 2023
341	AiE2124m		Mouse	regular	Yes	No	No	No	No	This paper
342	AiE2125m		Mouse	regular	No	No	No	No	No	This paper
343	AiE2126m		Mouse	regular	No	No	No	No	No	This paper
344	AiE2127m		Mouse	regular	No	No	No	No	No	This paper
345	AiE2128m		Mouse	regular	Yes	Yes	No	No	No	This paper
346	AiE2129m		Mouse	regular	No	No	No	No	No	This paper
347	AiE2130m		Mouse	regular	No	No	No	No	No	This paper
348	AiE2131m		Mouse	regular	No	No	No	No	No	This paper
349	AiE2132m		Mouse	regular	No	No	No	No	No	This paper
350	AiE2133m		Mouse	regular	Yes	Yes	No	No	No	This paper
351	AiE2134m		Mouse	regular	Yes	No	Yes	No	No	This paper
352	AiE2135m		Mouse	regular	Yes	Yes	Yes	Yes	Yes	This paper
353	AiE2136m		Mouse	regular	No	No	No	No	No	This paper
354	AiE2137m		Mouse	regular	No	No	No	No	No	This paper
355	AiE2138m		Mouse	regular	No	No	No	No	No	This paper
356	AiE2139m		Mouse	regular	No	No	No	No	No	This paper
357	AiE2140m		Mouse	regular	No	No	No	No	No	This paper
358	AiE2141m		Mouse	regular	No	No	No	No	No	This paper
359	AiE2142m		Mouse	regular	No	No	No	No	No	This paper
360	AiE2143m		Mouse	regular	No	No	No	No	No	This paper
361	AiE2144m		Mouse	regular	No	No	No	No	No	This paper
362	AiE2145m		Mouse	regular	No	No	No	No	No	This paper
363	AiE2146m		Mouse	regular	Yes	No	No	No	No	This paper
364	AiE2147m		Mouse	regular	No	No	No	No	No	This paper
365	AiE2148m		Mouse	regular	No	No	No	No	No	This paper
366	AiE2149m		Mouse	regular	No	No	No	No	No	This paper
367	AiE2151m		Mouse	regular	No	No	No	No	No	This paper
368	AiE2152m		Mouse	regular	Yes	Yes	No	No	No	This paper
369	AiE2153m		Mouse	regular	No	No	No	No	No	This paper
370	AiE2154m		Mouse	regular	No	No	No	No	No	This paper
371	AiE2155m		Mouse	regular	No	No	No	No	No	This paper
372	AiE2156m		Mouse	regular	No	No	No	No	No	This paper
373	AiE2157m		Mouse	regular	No	No	No	No	No	This paper
374	AiE2158m		Mouse	regular	No	No	No	No	No	This paper
375	AiE2159m		Mouse	regular	No	No	No	No	No	This paper
376	AiE2160m	MGT_E160	Mouse	regular	Yes	No	No	No	No	Mich et al. BioRxiv, 2023
377	AiE2161m		Mouse	regular	No	No	No	No	No	This paper
378	AiE2162m		Mouse	regular	No	No	No	No	No	This paper
379	AiE2163m		Mouse	regular	No	No	No	No	No	This paper
380	AiE2164m		Mouse	regular	No	No	No	No	No	This paper
381	AiE2165m		Mouse	regular	No	No	No	No	No	This paper
382	AiE2166m		Mouse	regular	No	No	No	No	No	This paper
383	AiE2167m		Mouse	regular	No	No	No	No	No	This paper
384	AiE2168m		Mouse	regular	Yes	Yes	No	No	No	This paper
385	AiE2169m		Mouse	regular	Yes	Yes	No	No	No	This paper
386	AiE2170m		Mouse	regular	No	No	No	No	No	This paper
387	AiE2182m		Mouse	regular	Yes	Yes	Yes	Yes	No	This paper
388	AiE2183m		Mouse	regular	No	No	No	No	No	This paper
389	AiE2184m		Mouse	regular	No	No	No	No	No	This paper
390	AiE2185m		Mouse	regular	No	No	No	No	No	This paper
391	AiE2186m		Mouse	regular	No	No	No	No	No	This paper
392	AiE2187m		Mouse	regular	No	No	No	No	No	This paper
393	AiE2188m		Mouse	regular	No	No	No	No	No	This paper
394	AiE2189m		Mouse	regular	Yes	No	No	No	No	This paper
395	AiE2190m		Mouse	regular	No	No	No	No	No	This paper
396	AiE2192m		Mouse	regular	No	No	No	No	No	This paper
397	AiE2193m		Mouse	regular	No	No	No	No	No	This paper
398	AiE2194m		Mouse	regular	No	No	No	No	No	This paper
399	AiE2204m		Mouse	regular	No	No	No	No	No	This paper
400	AiE2331m		Mouse	regular	No	No	No	No	No	This paper
401	AiE2332m		Mouse	regular	No	No	No	No	No	This paper
402	AiE2333m		Mouse	regular	Yes	Yes	No	No	No	This paper
403	AiE2334m		Mouse	regular	Yes	Yes	No	No	No	This paper
404	AiE2335m		Mouse	regular	No	No	No	No	No	This paper
405	AiE2336m		Mouse	regular	No	No	No	No	No	This paper
406	AiE2337m		Mouse	regular	No	No	No	No	No	This paper
407	AiE2339m		Mouse	regular	Yes	Yes	No	No	No	This paper
408	AiE2340m		Mouse	regular	Yes	No	No	No	No	This paper
409	AiE2341m		Mouse	regular	No	No	No	No	No	This paper
410	AiE2342m		Mouse	regular	Yes	No	No	No	No	This paper
411	AiE2343m		Mouse	regular	No	No	No	No	No	This paper
412	AiE2344m		Mouse	regular	No	No	No	No	No	This paper
413	AiE2345m		Mouse	regular	No	No	No	No	No	This paper
414	AiE2346m		Mouse	regular	No	No	No	No	No	This paper
415	AiE2347m		Mouse	regular	Yes	No	No	No	No	This paper
416	AiE2348m		Mouse	regular	Yes	Yes	No	No	No	This paper
417	AiE2349m		Mouse	regular	No	No	No	No	No	This paper
418	AiE2350m		Mouse	regular	No	No	No	No	No	This paper
419	AiE2351m		Mouse	regular	Yes	No	No	No	No	This paper
420	AiE2352m		Mouse	regular	No	No	No	No	No	This paper
421	AiE2353m		Mouse	regular	No	No	No	No	No	This paper
422	AiE2354m		Mouse	regular	No	No	No	No	No	This paper
423	AiE2357m		Mouse	regular	No	No	No	No	No	This paper
424	AiE2358m		Mouse	regular	No	No	No	No	No	This paper
425	AiE2359m		Mouse	regular	Yes	No	No	No	No	This paper
426	AiE2360m		Mouse	regular	No	No	No	No	No	This paper
427	AiE2361m		Mouse	regular	No	No	No	No	No	This paper
428	AiE2362m		Mouse	regular	No	No	No	No	No	This paper
429	AiE2363m		Mouse	regular	No	No	No	No	No	This paper
430	AiE2364m		Mouse	regular	No	No	No	No	No	This paper
431	AiE2365m		Mouse	regular	No	No	No	No	No	This paper
432	AiE2366m		Mouse	regular	Yes	Yes	No	No	No	This paper
433	AiE2367m		Mouse	regular	No	No	No	No	No	This paper
434	AiE2368m		Mouse	regular	No	No	No	No	No	This paper
435	AiE2369m		Mouse	regular	No	No	No	No	No	This paper
436	AiE2370m		Mouse	regular	No	No	No	No	No	This paper
437	AiE2373m		Mouse	regular	No	No	No	No	No	This paper
438	AiE2375m		Mouse	regular	No	No	No	No	No	This paper
439	AiE2377m		Mouse	regular	No	No	No	No	No	This paper
440	AiE2381m		Mouse	regular	No	No	No	No	No	This paper
441	AiE2383m		Mouse	regular	Yes	No	No	No	No	This paper
442	AiE2384m		Mouse	regular	No	No	No	No	Yes	This paper
443	AiE2385m		Mouse	regular	No	No	No	No	No	This paper
444	AiE2386m		Mouse	regular	Yes	Yes	No	No	No	This paper
445	AiE2387m		Mouse	regular	Yes	Yes	No	No	No	This paper
446	AiE2389m		Mouse	regular	Yes	Yes	No	No	No	This paper
447	AiE2392m		Mouse	regular	No	No	No	No	No	This paper
448	AiE2393m		Mouse	regular	No	No	No	No	No	This paper
449	AiE2394m		Mouse	regular	Yes	Yes	No	No	No	This paper
450	AiE2395m		Mouse	regular	Yes	No	No	No	No	This paper
451	AiE2396m		Mouse	regular	No	No	No	No	No	This paper
452	AiE2397m		Mouse	regular	No	No	No	No	No	This paper
453	AiE2398m		Mouse	regular	Yes	No	No	No	No	This paper
454	AiE2399m		Mouse	regular	Yes	No	No	No	No	This paper
455	AiE2400m		Mouse	regular	No	No	No	No	No	This paper
456	AiE2401m		Mouse	regular	No	No	No	No	No	This paper
457	AiE2402m		Mouse	regular	Yes	Yes	No	No	No	This paper
458	AiE2403m		Mouse	regular	Yes	No	No	No	No	This paper
459	AiE2404m		Mouse	regular	Yes	No	No	No	No	This paper
460	AiE2405m		Mouse	regular	Yes	No	No	No	No	This paper
461	AiE2406m		Mouse	regular	No	No	No	No	No	This paper
462	AiE2407m		Mouse	regular	Yes	Yes	No	No	No	This paper
463	AiE2409m		Mouse	regular	No	No	No	No	No	This paper
464	AiE2411m		Mouse	regular	No	No	No	No	No	This paper
465	AiE2412m		Mouse	regular	No	No	No	No	No	This paper
466	AiE2413m		Mouse	regular	Yes	No	No	No	No	This paper
467	AiE2417m		Mouse	regular	No	No	No	No	No	This paper
468	AiE2418m		Mouse	regular	No	No	No	No	No	This paper
469	AiE2419m		Mouse	regular	No	No	No	No	No	This paper
470	AiE2420m		Mouse	regular	No	No	No	No	No	This paper
471	AiE2421m		Mouse	regular	No	No	No	No	No	This paper
472	AiE2423m		Mouse	regular	No	No	No	No	No	This paper
473	AiE2424m		Mouse	regular	No	No	No	No	No	This paper
474	AiE2425m		Mouse	regular	No	No	No	No	No	This paper
475	AiE2426m		Mouse	regular	No	No	No	No	No	This paper
476	AiE2428m		Mouse	regular	No	No	No	No	No	This paper
477	AiE2429m		Mouse	regular	No	No	No	No	No	This paper
478	AiE2430m		Mouse	regular	No	No	No	No	No	This paper
479	AiE2431m		Mouse	regular	No	No	No	No	No	This paper
480	AiE2432m		Mouse	regular	No	No	No	No	No	This paper
481	AiE2433m		Mouse	regular	No	No	No	No	No	This paper
482	AiE2434m		Mouse	regular	No	No	No	No	No	This paper
483	AiE2435m		Mouse	regular	Yes	No	No	No	No	This paper
484	AiE2436m		Mouse	regular	No	Yes	No	No	No	This paper
485	AiE2437m		Mouse	regular	No	Yes	No	No	No	This paper
486	AiE2438m		Mouse	regular	No	No	No	No	No	This paper
487	AiE2439m		Mouse	regular	No	No	No	No	No	This paper
488	AiE2442m		Mouse	regular	No	No	No	No	No	This paper
489	AiE2443m		Mouse	regular	No	No	No	No	No	This paper
490	AiE2445m		Mouse	regular	No	No	No	No	No	This paper
491	AiE2446m		Mouse	regular	No	No	No	No	No	This paper
492	AiE2447m		Mouse	regular	No	No	No	No	No	This paper
493	AiE2448m		Mouse	regular	No	No	No	No	No	This paper
494	AiE2449m		Mouse	regular	Yes	Yes	No	No	No	This paper
495	AiE2450m		Mouse	regular	No	No	No	No	No	This paper
496	AiE2452m		Mouse	regular	No	No	No	No	No	This paper
497	AiE2455m		Mouse	regular	No	No	No	No	No	This paper
498	AiE2459m		Mouse	regular	Yes	No	No	No	No	This paper
499	AiE2460m		Mouse	regular	No	No	No	No	No	This paper
500	AiE2462m		Mouse	regular	No	No	No	No	No	This paper
501	AiE2463m		Mouse	regular	No	No	No	No	No	This paper
502	AiE2464m		Mouse	regular	No	Yes	No	No	No	This paper
503	AiE2465m		Mouse	regular	Yes	Yes	No	No	Yes	This paper
504	AiE2466m		Mouse	regular	No	No	No	No	No	This paper
505	AiE2467m		Mouse	regular	Yes	Yes	No	No	No	This paper
506	AiE2468m		Mouse	regular	Yes	No	No	No	No	This paper
507	AiE2469m		Mouse	regular	No	No	No	No	No	This paper
508	AiE2470m		Mouse	regular	No	No	No	No	No	This paper
509	AiE2472m		Mouse	regular	Yes	No	No	No	No	This paper
510	AiE2473m		Mouse	regular	Yes	No	No	No	No	This paper
511	AiE2474m		Mouse	regular	No	Yes	No	No	No	This paper
512	AiE2475m		Mouse	regular	No	Yes	No	No	No	This paper
513	AiE2476m		Mouse	regular	No	No	No	No	Yes	This paper
514	AiE2477m		Mouse	regular	No	No	No	No	Yes	This paper
515	AiE2478m		Mouse	regular	No	No	No	No	Yes	This paper
516	AiE2481m		Mouse	regular	No	No	No	No	No	This paper
517	AiE2482m		Mouse	regular	Yes	No	No	No	No	This paper
518	AiE2484m		Mouse	regular	No	No	No	No	No	This paper
519	AiE2486m		Mouse	regular	No	No	No	No	No	This paper
520	AiE2487m		Mouse	regular	No	No	No	No	No	This paper
521	AiE2490m		Mouse	regular	No	No	No	No	No	This paper
522	AiE2492m		Mouse	regular	No	No	No	No	No	This paper
523	AiE2493m		Mouse	regular	Yes	Yes	No	No	No	This paper
524	AiE2494m		Mouse	regular	No	No	No	No	No	This paper
525	AiE2495m		Mouse	regular	No	No	No	No	No	This paper
526	AiE2496m		Mouse	regular	No	No	No	No	No	This paper
527	AiE2497m		Mouse	regular	No	No	No	No	No	This paper
528	AiE2498m		Mouse	regular	No	No	No	No	No	This paper
529	AiE2499m		Mouse	regular	No	No	No	No	No	This paper
530	AiE2500m		Mouse	regular	No	No	No	No	No	This paper
531	AiE2501m		Mouse	regular	No	No	No	No	No	This paper
532	AiE2502m		Mouse	regular	No	No	No	No	No	This paper
533	AiE2503m		Mouse	regular	No	No	No	No	No	This paper
534	AiE2505m		Mouse	regular	No	No	No	No	No	This paper
535	AiE2509m		Mouse	regular	No	No	No	No	No	This paper
536	AiE2510m		Mouse	regular	No	No	No	No	No	This paper
537	AiE2515m		Mouse	regular	No	No	No	No	No	This paper
538	AiE2517m		Mouse	regular	No	No	No	No	No	This paper
539	AiE2518m		Mouse	regular	No	No	No	No	No	This paper
540	AiE2519m		Mouse	regular	Yes	Yes	No	No	No	This paper
541	AiE2520m		Mouse	regular	No	No	No	No	No	This paper
542	AiE2522m		Mouse	regular	No	No	No	No	No	This paper
543	AiE2523m		Mouse	regular	No	No	No	No	No	This paper
544	AiE2524m		Mouse	regular	Yes	No	No	No	No	This paper
545	AiE2525m		Mouse	regular	No	No	No	No	No	This paper
546	AiE2526m		Mouse	regular	No	No	No	No	No	This paper
547	AiE2527m		Mouse	regular	No	No	No	No	No	This paper
548	AiE2528m		Mouse	regular	No	No	No	No	No	This paper
549	AiE2529m		Mouse	regular	Yes	Yes	No	No	No	This paper
550	AiE2530m		Mouse	regular	Yes	No	No	No	No	This paper
551	AiE2531m		Mouse	regular	Yes	Yes	No	No	No	This paper
552	AiE2535m		Mouse	regular	No	No	No	No	Yes	This paper
553	AiE2536m		Mouse	regular	No	No	No	No	Yes	This paper
554	AiE2537m		Mouse	regular	No	No	No	No	No	This paper
555	AiE2538m		Mouse	regular	Yes	Yes	No	No	Yes	This paper
556	AiE2539m		Mouse	regular	No	No	No	No	Yes	This paper
557	AiE2540m		Mouse	regular	Yes	No	No	No	No	This paper
558	AiE2541m		Mouse	regular	No	No	No	No	No	This paper
559	AiE2542m		Mouse	regular	No	No	No	No	No	This paper
560	AiE2543m		Mouse	regular	Yes	Yes	No	Yes	No	This paper
561	AiE2545m		Mouse	regular	No	No	No	No	No	This paper
562	AiE2547m		Mouse	regular	No	No	No	No	No	This paper
563	AiE2548m		Mouse	regular	No	No	No	No	No	This paper
564	AiE2549m		Mouse	regular	No	No	No	No	No	This paper
565	AiE2550m		Mouse	regular	No	No	No	No	No	This paper
566	AiE2553m		Mouse	regular	No	No	No	No	No	This paper
567	AiE2554m		Mouse	regular	No	No	No	No	No	This paper
568	AiE2555m		Mouse	regular	No	No	No	No	No	This paper
569	AiE2556m		Mouse	regular	No	No	No	No	No	This paper
570	AiE2557m		Mouse	regular	No	No	No	No	No	This paper
571	AiE2558m		Mouse	regular	Yes	No	No	No	No	This paper
572	AiE2559m		Mouse	regular	No	No	No	No	No	This paper
573	AiE2560m		Mouse	regular	No	No	No	No	No	This paper
574	AiE2561m		Mouse	regular	No	No	No	No	No	This paper
575	AiE2562m		Mouse	regular	No	No	No	No	No	This paper
576	AiE2563m		Mouse	regular	Yes	No	No	No	No	This paper
577	AiE2564m		Mouse	regular	Yes	No	No	No	No	This paper
578	AiE2565m		Mouse	regular	No	No	No	No	No	This paper
579	AiE2566m		Mouse	regular	No	No	No	No	No	This paper
580	AiE2568m		Mouse	regular	No	No	No	No	No	This paper
581	AiE2569m		Mouse	regular	Yes	Yes	No	No	No	This paper
582	AiE2570m		Mouse	regular	No	No	No	No	No	This paper
583	AiE2571m		Mouse	regular	No	No	No	No	No	This paper
584	AiE2572m		Mouse	regular	No	No	No	No	No	This paper
585	AiE2573m		Mouse	regular	No	No	No	No	No	This paper
586	AiE2574m		Mouse	regular	No	No	No	No	No	This paper
587	AiE2575m		Mouse	regular	Yes	Yes	No	No	No	This paper
588	AiE2576m		Mouse	regular	No	No	No	No	No	This paper
589	AiE2577m		Mouse	regular	No	No	No	No	No	This paper
590	AiE2578m		Mouse	regular	No	No	No	No	No	This paper
591	AiE2579m		Mouse	regular	Yes	Yes	No	No	No	This paper
592	AiE2581m		Mouse	regular	Yes	No	No	No	No	This paper
593	AiE2582m		Mouse	regular	Yes	Yes	No	No	No	This paper
594	AiE2583m		Mouse	regular	No	No	No	No	No	This paper
595	AiE2585m		Mouse	regular	No	Yes	No	No	No	This paper
596	AiE2586m		Mouse	regular	Yes	Yes	No	No	No	This paper
597	AiE2587m		Mouse	regular	Yes	Yes	No	No	No	This paper
598	AiE2588m		Mouse	regular	Yes	No	No	No	No	This paper
599	AiE2589m		Mouse	regular	No	No	No	No	No	This paper
600	AiE2590m		Mouse	regular	No	No	No	No	No	This paper
601	AiE2591m		Mouse	regular	No	No	No	No	No	This paper
602	AiE2592m		Mouse	regular	No	No	No	No	No	This paper
603	AiE2593m		Mouse	regular	No	No	No	No	No	This paper
604	AiE2596m		Mouse	regular	No	No	No	No	No	This paper
605	AiE2597m		Mouse	regular	No	No	No	No	No	This paper
606	AiE2598m		Mouse	regular	No	No	No	No	No	This paper
607	AiE2600m		Mouse	regular	No	No	No	No	No	This paper
608	AiE2601m		Mouse	regular	No	No	No	No	No	This paper
609	AiE2602m		Mouse	regular	No	No	No	No	No	This paper
610	AiE2603m		Mouse	regular	No	No	No	No	No	This paper
611	AiE2604m		Mouse	regular	No	Yes	No	No	No	This paper
612	AiE2605m		Mouse	regular	No	No	No	No	No	This paper
613	AiE2606m		Mouse	regular	No	No	No	No	No	This paper
614	AiE2607m		Mouse	regular	No	No	No	No	No	This paper
615	AiE2608m		Mouse	regular	No	No	No	No	No	This paper
616	AiE2609m		Mouse	regular	No	No	No	No	No	This paper
617	AiE2610m		Mouse	regular	No	No	No	No	No	This paper
618	AiE2611m		Mouse	regular	No	No	No	No	No	This paper
619	AiE2612m		Mouse	regular	No	No	No	No	No	This paper
620	AiE2613m		Mouse	regular	No	No	No	No	No	This paper
621	AiE2615m		Mouse	regular	Yes	No	No	No	No	This paper
622	AiE2616m		Mouse	regular	No	No	No	No	No	This paper
623	AiE2617m		Mouse	regular	No	No	No	No	No	This paper
624	AiE2618m		Mouse	regular	No	No	No	No	No	This paper
625	AiE2619m		Mouse	regular	No	No	No	No	No	This paper
626	AiE2620m		Mouse	regular	No	No	No	No	No	This paper
627	AiE2621m		Mouse	regular	No	No	No	No	No	This paper
628	AiE0483m		Mouse	regular	Yes	No	No	No	No	This paper
629	AiE0586m		Mouse	regular	No	No	No	No	No	This paper
630	AiE0587m		Mouse	regular	No	No	No	No	No	This paper
631	AiE0585m		Mouse	regular	No	No	No	No	No	This paper
632	AiE0588h		Human	regular	No	Yes	No	No	No	This paper
633	AiE0591m		Mouse	regular	No	No	No	No	No	This paper
634	AiE0073h		Human	regular	No	Yes	No	No	Yes	This paper
635	AiE0121h		Human	regular	No	No	Yes	Yes	Yes	This paper
636	AiE0485m		Mouse	regular	No	No	No	No	Yes	This paper
637	AiE0498m		Mouse	regular	No	No	No	No	Yes	This paper
638	AiE0526h		Human	regular	Yes	Yes	Yes	Yes	Yes	This paper
639	AiE0539h		Human	regular	Yes	No	No	No	Yes	This paper
640	AiE0564h		Human	regular	No	No	No	No	Yes	This paper
641	AiE0121m		Mouse	regular	No	No	No	No	Yes	This paper
642	AiE0355h		Human	regular	No	No	No	No	Yes	This paper
643	AiE0355m		Mouse	regular	No	No	No	No	Yes	This paper
644	AiE0429m		Mouse	regular	No	No	No	No	Yes	This paper
645	AiE0487m		Mouse	regular	No	No	No	No	Yes	This paper
646	AiE0488m		Mouse	regular	No	No	No	No	Yes	This paper
647	AiE0561m		Mouse	regular	No	No	No	No	Yes	This paper
648	AiE0666m		Mouse	regular	No	No	No	No	Yes	This paper
649	AiE2085m		Mouse	regular	Yes	No	No	No	Yes	This paper
650	AiE0201h		Human	regular	No	No	No	No	Yes	This paper
651	AiE2081m		Mouse	regular	Yes	No	No	No	Yes	This paper
652	AiE0533h		Human	regular	No	Yes	No	No	Yes	This paper
653	AiE1390h		Human	regular	No	No	No	No	Yes	This paper
654	AiE0565h		Human	regular	No	No	No	No	Yes	This paper
655	AiE0646h		Human	regular	No	No	No	No	Yes	This paper
656	AiE0090m		Mouse	regular	No	Yes	No	No	Yes	This paper
657	AiE0644h		Human	regular	No	Yes	No	No	Yes	This paper
658	AiE0060m		Mouse	regular	No	No	No	No	Yes	This paper
659	AiE0073m		Mouse	regular	Yes	No	No	No	Yes	This paper
660	AiE0078h	eHGT_078h	Human	regular	No	Yes	Yes	Yes	Yes	Mich et al. Cell Reports 2021
661	AiE0089h		Human	regular	No	No	No	No	Yes	This paper
662	AiE0321m		Mouse	regular	No	No	No	No	Yes	This paper
663	AiE0494m		Mouse	regular	Yes	No	No	No	Yes	This paper
664	AiE0542h		Human	regular	Yes	No	No	No	Yes	This paper
665	AiE0465m		Mouse	regular	No	No	No	No	Yes	This paper
666	AiE0482m		Mouse	regular	No	No	No	No	Yes	This paper
667	AiE0515h		Human	regular	No	No	No	No	Yes	This paper
668	AiE0532h		Human	regular	No	No	No	No	Yes	This paper
669	AiE0541h		Human	regular	No	No	No	No	Yes	This paper
670	AiE0562h		Human	regular	No	No	No	No	Yes	This paper
671	AiE0563h		Human	regular	No	No	No	No	Yes	This paper
672	AiE0645h		Human	regular	No	No	No	No	Yes	This paper
673	AiE0080h		Human	regular	No	No	No	No	Yes	This paper
674	AiE2454m		Mouse	regular	No	No	No	No	Yes	This paper
675	AiE0769m		Mouse	regular	Yes	Yes	No	No	Yes	This paper
676	AiE0078m		Mouse	regular	No	No	Yes	Yes	No	This paper
677	AiE2068m		Mouse	regular	Yes	No	Yes	Yes	No	This paper
678	AiE2052m		Mouse	regular	Yes	No	Yes	Yes	No	This paper
679	AiE2057m		Mouse	regular	Yes	No	Yes	Yes	No	This paper
680	AiE2069m		Mouse	regular	Yes	No	Yes	No	No	This paper
681	AiE2100m		Mouse	regular	Yes	No	Yes	Yes	No	This paper
682	AiE2150m		Mouse	regular	Yes	No	No	No	No	This paper
683	AiE0058h_3xC2		Human	bashed	Yes	Yes	NA	No	No	This paper
684	AiE0058m_3xC2		Mouse	bashed	Yes	Yes	NA	No	No	This paper
685	AiE0064h_3xC1		Human	bashed	Yes	No	NA	No	No	This paper
686	AiE0077h_3xC1		Human	bashed	No	No	NA	No	No	This paper
687	AiE0077h_3xC2		Human	bashed	No	No	NA	No	Yes	This paper
688	AiE0077h_3xC3		Human	bashed	No	No	NA	No	No	This paper
689	AiE0078h_3xC1		Human	bashed	No	No	NA	No	No	This paper
690	AiE0078h_3xC2		Human	bashed	No	No	NA	No	Yes	This paper
691	AiE0078h_3xC3		Human	bashed	No	No	NA	No	No	This paper
692	AiE0078m_3xC1		Mouse	bashed	No	No	NA	No	No	This paper
693	AiE0078m_3xC2		Mouse	bashed	Yes	No	NA	No	No	This paper
694	AiE0078m_3xC3		Mouse	bashed	Yes	No	NA	No	No	This paper
695	AiE0086h_3xC2		Human	bashed	No	No	NA	No	No	This paper
696	AiE0121h_3xC2		Human	bashed	Yes	No	NA	No	No	This paper
697	AiE0128h_3xC2		Human	bashed	Yes	No	NA	No	No	This paper
698	AiE0128h_C1		Human	bashed	No	No	NA	No	No	This paper
699	AiE0128h_C3		Human	bashed	No	No	NA	No	No	This paper
700	AiE0140h_3xC2		Human	bashed	Yes	Yes	NA	Yes	No	This paper
701	AiE0170h_3xC1		Human	bashed	No	No	NA	No	No	This paper
702	AiE0170h_3xC2		Human	bashed	Yes	Yes	NA	No	No	This paper
703	AiE0170h_3xC3		Human	bashed	No	No	NA	No	No	This paper
704	AiE0219h_3xC2		Human	bashed	Yes	No	NA	No	Yes	This paper
705	AiE0226h_3xC2		Human	bashed	Yes	No	NA	No	Yes	This paper
706	AiE0226h_3xC3		Human	bashed	Yes	Yes	NA	No	Yes	This paper
707	AiE0354h_3xC2		Human	bashed	Yes	No	NA	No	No	This paper
708	AiE0354m_3xC1		Mouse	bashed	No	No	NA	No	No	This paper
709	AiE0354m_3xC2		Mouse	bashed	No	Yes	NA	No	No	This paper
710	AiE0354m_3xC3		Mouse	bashed	No	No	NA	No	No	This paper
711	AiE0356h_3xC1		Human	bashed	No	No	NA	No	No	This paper
712	AiE0356h_3xC2		Human	bashed	No	No	NA	No	No	This paper
713	AiE0356h_3xC3		Human	bashed	No	No	NA	No	No	This paper
714	AiE0357h_3xC1		Human	bashed	No	No	NA	No	No	This paper
715	AiE0357h_3xC2		Human	bashed	No	No	NA	No	No	This paper
716	AiE0357h_3xC3		Human	bashed	No	No	NA	No	No	This paper
717	AiE0359h_3xC1		Human	bashed	No	No	NA	No	No	This paper
718	AiE0359h_3xC3		Human	bashed	Yes	No	NA	No	No	This paper
719	AiE0370m_3xC2		Mouse	bashed	No	No	NA	No	No	This paper
720	AiE0373m_3xC2		Mouse	bashed	No	No	NA	No	No	This paper
721	AiE0374m_3xC2		Mouse	bashed	No	No	NA	No	No	This paper
722	AiE0375m_3xC2		Mouse	bashed	No	No	NA	No	No	This paper
723	AiE0380h_3xC2	eHGT_380h_3xCore2	Human	bashed	No	No	NA	No	No	Mich et al. BioRxiv, 2023
724	AiE0387m_3xC1	eHGT_387m_3xCore1	Mouse	bashed	Yes	Yes	NA	No	No	Mich et al. BioRxiv, 2023
725	AiE0390h_3xC1		Human	bashed	No	No	NA	No	No	This paper
726	AiE0390h_3xC2	eHGT_390h_3xCore2	Human	bashed	Yes	Yes	NA	No	No	Mich et al. BioRxiv, 2023
727	AiE0390h_3xC3		Human	bashed	No	No	NA	No	No	This paper
728	AiE0390m_3xC2	eHGT_390m_3xCore2	Mouse	bashed	Yes	Yes	NA	No	No	Mich et al. BioRxiv, 2023
729	AiE0401h_3xC2		Human	bashed	Yes	No	NA	No	No	This paper
730	AiE0409h_3xC2		Human	bashed	No	No	NA	No	No	This paper
731	AiE0410h_3xC2		Human	bashed	No	No	NA	No	No	This paper
732	AiE0410m_3xC2	eHGT_410m_3xCore	Mouse	bashed	Yes	Yes	NA	No	No	Mich et al. BioRxiv, 2023
733	AiE0451m_3xC1		Mouse	bashed	No	No	NA	No	No	This paper
734	AiE0451m_3xC2		Mouse	bashed	No	No	NA	No	No	This paper
735	AiE0451m_3xC3		Mouse	bashed	No	No	NA	No	No	This paper
736	AiE0452m_3xC1		Mouse	bashed	Yes	No	NA	No	No	This paper
737	AiE0452m_3xC2		Mouse	bashed	Yes	No	NA	No	No	This paper
738	AiE0452m_3xC3		Mouse	bashed	No	No	NA	No	No	This paper
739	AiE0453m_3xC1		Mouse	bashed	No	No	NA	No	No	This paper
740	AiE0453m_3xC2		Mouse	bashed	Yes	Yes	NA	No	No	This paper
741	AiE0453m_3xC3		Mouse	bashed	Yes	No	NA	No	No	This paper
742	AiE0456m_3xC2		Mouse	bashed	No	No	NA	No	No	This paper
743	AiE0458m_3xC2		Mouse	bashed	Yes	No	NA	No	No	This paper
744	AiE0459m_3xC2		Mouse	bashed	Yes	Yes	NA	Yes	No	This paper
745	AiE0460m_3xC1		Mouse	bashed	Yes	No	NA	No	No	This paper
746	AiE0460m_3xC2		Mouse	bashed	No	No	NA	No	No	This paper
747	AiE0460m_3xC3		Mouse	bashed	No	No	NA	No	No	This paper
748	AiE0461m_3xC1		Mouse	bashed	No	No	NA	No	No	This paper
749	AiE0461m_3xC2		Mouse	bashed	Yes	No	NA	No	No	This paper
750	AiE0461m_3xC3		Mouse	bashed	Yes	No	NA	No	No	This paper
751	AiE0462m_3xC1		Mouse	bashed	Yes	Yes	NA	No	No	This paper
752	AiE0462m_3xC2		Mouse	bashed	Yes	No	NA	No	No	This paper
753	AiE0464m_3xC1		Mouse	bashed	No	No	NA	No	No	This paper
754	AiE0464m_3xC2		Mouse	bashed	Yes	Yes	NA	No	No	This paper
755	AiE0464m_3xC3		Mouse	bashed	Yes	No	NA	No	No	This paper
756	AiE0468m_3xC1		Mouse	bashed	No	No	NA	No	No	This paper
757	AiE0468m_3xC2		Mouse	bashed	Yes	No	NA	No	No	This paper
758	AiE0468m_3xC3		Mouse	bashed	Yes	Yes	NA	No	Yes	This paper
759	AiE0475m_3xC1		Mouse	bashed	Yes	Yes	NA	No	No	This paper
760	AiE0476m_3xC2		Mouse	bashed	Yes	No	NA	No	No	This paper
761	AiE0486m_3xC2		Mouse	bashed	Yes	No	NA	No	No	This paper
762	AiE0512h_3xC1		Human	bashed	No	No	NA	No	No	This paper
763	AiE0512h_3xC2		Human	bashed	Yes	Yes	NA	No	No	This paper
764	AiE0512h_3xC3		Human	bashed	Yes	No	NA	No	No	This paper
765	AiE0519h_3xC1		Human	bashed	No	No	NA	No	No	This paper
766	AiE0519h_3xC2		Human	bashed	Yes	Yes	NA	No	Yes	This paper
767	AiE0519h_3xC3		Human	bashed	No	No	NA	No	No	This paper
768	AiE0526h_3xC2		Human	bashed	Yes	Yes	NA	No	Yes	This paper
769	AiE0528h_3xC1		Human	bashed	No	No	NA	No	No	This paper
770	AiE0528h_3xC2		Human	bashed	Yes	Yes	NA	No	No	This paper
771	AiE0528h_3xC3		Human	bashed	Yes	Yes	NA	No	Yes	This paper
772	AiE0600m_3xC1		Mouse	bashed	Yes	No	NA	No	No	This paper
773	AiE0600m_3xC2		Mouse	bashed	Yes	No	NA	No	No	This paper
774	AiE0600m_3xC3		Mouse	bashed	Yes	No	NA	No	No	This paper
775	AiE0603m_3xC1		Mouse	bashed	No	No	NA	No	No	This paper
776	AiE0603m_3xC2		Mouse	bashed	No	No	NA	No	No	This paper
777	AiE0603m_3xC3		Mouse	bashed	No	No	NA	No	No	This paper
778	ExE0637m_3xC2		Mouse	bashed	Yes	No	NA	No	No	This paper
779	ExE0638m_3xC2		Mouse	bashed	Yes	No	NA	No	No	This paper
780	AiE0641m_3xC2		Mouse	bashed	No	No	NA	No	No	This paper
781	AiE0647m_3xC2		Mouse	bashed	Yes	No	NA	No	No	This paper
782	AiE0671m_3xC2		Mouse	bashed	Yes	Yes	NA	No	No	This paper
783	AiE0675m_3xC1		Mouse	bashed	Yes	No	NA	No	No	This paper
784	AiE0675m_3xC2		Mouse	bashed	Yes	No	NA	No	No	This paper
785	AiE0675m_3xC3		Mouse	bashed	No	No	NA	No	No	This paper
786	AiE0682h_3xC1		Human	bashed	Yes	No	NA	No	No	This paper
787	AiE0682h_3xC2		Human	bashed	Yes	No	NA	No	No	This paper
788	AiE0682h_3xC3		Human	bashed	Yes	Yes	NA	No	No	This paper
789	AiE0710m_3xC2		Mouse	bashed	No	No	NA	No	No	This paper
790	AiE0724m_3xC2		Mouse	bashed	No	No	NA	No	No	This paper
791	AiE0770m_3xC2		Mouse	bashed	No	No	NA	No	No	This paper
792	AiE0772m_3xC2		Mouse	bashed	Yes	No	NA	No	No	This paper
793	AiE0774m_3xC2		Mouse	bashed	Yes	No	NA	No	No	This paper
794	AiE1014h_3xC1		Human	bashed	No	No	NA	No	No	This paper
795	AiE1014h_3xC2		Human	bashed	No	No	NA	No	No	This paper
796	AiE1014h_3xC3		Human	bashed	Yes	No	NA	No	No	This paper
797	AiE1117m_3xC2		Mouse	bashed	Yes	No	NA	No	No	This paper
798	AiE2004m_3xC2	MGT_E4_3xCore	Mouse	bashed	Yes	Yes	NA	Yes	No	Graybuck, Daigle, et al., 2021
799	AiE2016m_3xC2		Mouse	bashed	No	Yes	NA	No	No	This paper
800	AiE2051m_3xC2		Mouse	bashed	Yes	No	NA	No	No	This paper
801	AiE2052m_C2		Mouse	bashed	No	No	NA	No	No	This paper
802	AiE2057m_3xC2		Mouse	bashed	No	No	NA	No	No	This paper
803	AiE2068m_3xC2		Mouse	bashed	No	No	NA	No	No	This paper
804	AiE2100m_C2		Mouse	bashed	No	No	NA	No	No	This paper
805	AiE2122m_3xC2		Mouse	bashed	No	No	NA	No	No	This paper
806	AiE2114m_3xC2		Mouse	bashed	No	No	NA	No	No	This paper
807	AiE2116m_3xC2		Mouse	bashed	Yes	Yes	NA	No	No	This paper
808	AiE2118m_3xC1		Mouse	bashed	Yes	No	NA	No	No	This paper
809	AiE2118m_3xC2		Mouse	bashed	No	No	NA	No	No	This paper
810	AiE2118m_3xC3		Mouse	bashed	No	No	NA	No	No	This paper
811	AiE2134m_3xC2		Mouse	bashed	No	No	NA	No	No	This paper
812	AiE2135m_3xC2		Mouse	bashed	No	No	NA	Yes	No	This paper
813	AiE2135m_C1		Mouse	bashed	No	No	NA	No	No	This paper
814	AiE2135m_C3		Mouse	bashed	No	No	NA	No	No	This paper
815	AiE2182m_3xC2		Mouse	bashed	Yes	Yes	NA	No	No	This paper
816	AiE0082h_3xC1		Human	bashed	Yes	Yes	NA	No	No	This paper
817	AiE0082h_3xC2		Human	bashed	Yes	No	NA	No	No	This paper
818	AiE0082h_3xC3		Human	bashed	No	No	NA	No	No	This paper
819	AiE0071h_3xC2		Human	bashed	No	No	NA	No	No	This paper
820	AiE0359h_3xC2b		Human	bashed	Yes	No	NA	No	No	This paper
821	AiE0577h_3xC2		Human	bashed	Yes	No	NA	No	No	This paper
822	AiE0577h_3xC3		Human	bashed	Yes	No	NA	No	No	This paper
823	AiE0577h_3xC1		Human	bashed	No	No	NA	No	No	This paper
824	AiE2069m_3xC2		Mouse	bashed	No	No	NA	No	No	This paper
