## Supplementary material for "A suite of enhancer AAVs and transgenic mouse lines for genetic access to cortical cell types": Table_S5_HOF_reagents

### Sheet: Experiment Cards
Target Cell Population	Plasmid ID	Enhancer ID	Full plasmid description	Addgene Cat#	Tested modalities	Specificity (SSv4)	Other delivery methods tested	Recombinase version available; Addgene Cat#
L2-3_IT	AiP12754	AiE0680m	pAAV-AiE0680m-minBG-SYFP2-WPRE3-BGHpA	224004	EPI: STPT; SSv4	73.47	STX	iCre(R297T)
L2-3_IT	AiP1924	AiE2543m	pAAV-AiE2543m-minBG-SYFP2-WPRE3-BGHpA	214583	EPI: STPT; SSv4	52.38	STX	iCre(R297T) - 220727
L4_IT	AiP12211	AiE0050m_3xC2	pAAV-AiE3114m-minBG-SYFP2-WPRE3-BGHpA	223974	EPI: STPT; SSv4	50		iCre(R297T) - 224056
L4_IT	AiP13897	AiE0671m_3xC2	pAAV-AiE0671m_3xC2-minBG-SYFP2-WPRE3-BGHpA	224038	EPI: STPT; SSv4	46.91	STX
L5_IT	AiP14467	AiE2182m_3xC2	pAAV-AiE2182m_3xC2-minBG-SYFP2-WPRE3-BGHpA	224043	EPI: STPT; SSv4	75.76	STX	iCre(R297T) - 220735
L6_IT_Car3	AiP12612	AiE0772m	pAAV-AiE0772m-minBG-SYFP2-WPRE3-BGHpA	224000	EPI: STPT; SSv4	97.65
L6_IT_Car3	AiP1277	AiE2051m	pAAV-AiE2051m-minBG-SYFP2-WPRE3-BGHpA	214479	EPI: STPT; SSv4	96.55		iCre(R297T) - 220711
L5_ET	AiP12828	AiE0456m	pAAV-AiE0456m-minBG-SYFP2-WPRE3-BGHpA	224006	EPI: STPT; SSv4	100		iCre(R297T)
L5_ET	AiP12918	AiE0459m_3xC2	pAAV-AiE0459m_3xC2-minBG-iCre(R297T)-BGHpA	224016	EPI: STPT; SSv4	97.44		iCre(R297T)
L5_ET	AiP12315	AiE0464m	pAAV-AiE0464m-minBG-SYFP2-WPRE3-BGHpA	223981	EPI: STPT; SSv4	79.17
L5_ET	AiP12857	AiE0674m	pAAV-AiE0674m-minBG-SYFP2-WPRE3-BGHp	224013	EPI: STPT; SSv4	100
L5_ET	AiP1706	AiE2402m	pAAV-AiE2402m-minBG-SYFP2-WPRE3-BGHpA	214522	EPI: STPT; SSv4	96.43	STX
L5_ET_Chrna6	AiP12944	AiE0667m	pAAV-AiE0667m-minBG-SYFP2-WPRE3-BGHpA	224017	EPI: STPT; SSv4	83.33
L5_ET_Chrna6	AiP1774	AiE2449m	pAAV-AiE2449m-minBG-SYFP2-WPRE3-BGHpA	214540	EPI: STPT; SSv4	68.42
L6_CT	AiP1888	AiE2575m	pAAV-AiE2575m-minBG-SYFP2-WPRE3-BGHpA	214570	EPI: STPT; SSv4	90
L6b	AiP1971	AiE2587m	pAAV-AiE2587m-minBG-SYFP2-WPRE3-BGHpA	214599	EPI: STPT; SSv4	48.65		iCre(R297T) - 220728
L6b	AiP1977	AiE2586m	pAAV-AiE2586m-minBG-SYFP2-WPRE3-BGHpA	214601	EPI: STPT; SSv4	47.22	STX
Lamp5	AiP12863	AiE0724m	pAAV-AiE0724m-minBG-SYFP2-WPRE3-BGHpA	224015	EPI: STPT; SSv4	97.37		iCre(R297T) - 224051
Lamp5	AiP1287	AiE2103m	pAAV-AiE2103m-minBG-SYFP2-WPRE3-BGHpA	214480	EPI: STPT; SSv4	100		iCre(R297T) - 220712
Vip	AiP11712	AiE0219h	pAAV-hsA2-AiE0219h-minRho-SYFP2-WPRE3-BGHpA	Not Deposited Or No AiP# in Addgene	EPI: STPT; SSv4	86.84	ICV, STX
Vip	AiP12039	AiE0354h	pAAV-3xSP10ins-AiE0354h-minRho-SYFP2-WPRE3-BGHpA	208401	EPI: STPT; SSv4	71.43	ICV, STX
Vip	AiP12040	AiE0354m	pAAV-3xSP10ins-AiE0354m-minRho-SYFP2-WPRE3-BGHpA	223971	EPI: STPT; SSv4	78.38	ICV, STX
Sst_Chodl	AiP12689	AiE0682h	pAAV-AiE0682h-minBG-SYFP2-WPRE3-BGHpA	191727	EPI: STPT; SSv4	82.35	ICV
Sst_Chodl	AiP12408	AiE0600m	pAAV-AiE0600m-minBG-SYFP2-WPRE3-BGHpA	191728	EPI: STPT; SSv4	75	ICV
Sst	AiP12360	AiE0519h	pAAV-AiE0519h-minBG-SYFP2-WPRE3-BGHpA	223986	EPI: STPT; SSv4	84.38	ICV
Sst	AiP13563	AiE0170h_3xC2	pAAV-AiE0170h_3xC2-minBG-SYFP2-WPRE3-BGHpA	224029	EPI: STPT; SSv4	96.67		iCre(R297T)
Pvalb	AiP11580	AiE0086m	pAAV-hsA2-AiE0086m-minRho-SYFP2-WPRE3-BGHpA	Not Deposited Or No AiP# in Addgene	EPI: STPT; SSv4?	84.85
Pvalb	AiP11633	AiE0140h	pAAV-hsA2-AiE0140h-minRho-SYFP2-WPRE3-BGHpA	163503	EPI: STPT; SSv4	98.39		iCre
Pvalb_ChC	AiP12320	AiE0475m	pAAV-AiE0475m-minBG-SYFP2-WPRE3-BGHpA	Not Deposited Or No AiP# in Addgene	EPI: STPT; SSv4	70.59
Astro	AiP12558	AiE0390m_3xC2	pAAV-AiE0390m_3xC2-minBG-SYFP2-WPRE3-BGHpA	208141	EPI: STPT; SSv4	98.88		iCre(R297T) - 208163
Astro	AiP13572	AiE0390h_3xC2	pAAV-AiE0390h_3xC2-minBG-SYFP2-WPRE3-BGHpA	208143	EPI: STPT; SSv4	100
Astro	AiP12102	AiE0387m	pAAV-AiE0387m-minBG-SYFP2-WPRE3-BGHpA	208133	EPI: STPT; SSv4	100		iCre(R297T) - 208166
Oligo	AiP12157	AiE0395h	pAAV-AiE0395h-minBG-SYFP2-WPRE3-BGHpA	208146	EPI: STPT; SSv4	100
Oligo	AiP12123	AiE0397m	pAAV-AiE0397m-minBG-SYFP2-WPRE3-BGHpA	208150	EPI: STPT; SSv4	100
Endo	AiP1427	AiE2135m	pAAV-AiE2135m-minBG-SYFP2-WPRE3-BGHpA	214497	EPI: STPT; SSv4	62.5		iCre(R297T)
Endo	AiP1357	AiE2128m	pAAV-AiE2128m-minBG-SYFP2-WPRE3-BGHpA	220643	EPI: STPT; SSv4	81.08
